# Isolation of a *Bacillus safensis* from mine tailings in Peru, genomic characterization and characterization of its cyanide-degrading enzyme CynD

**DOI:** 10.1101/2021.11.27.470173

**Authors:** Santiago Justo Arevalo, Daniela Zapata Sifuentes, Andrea Cuba Portocarrero, Michella Brescia Reategui, Claudia Monge Pimentel, Layla Farage Martins, Paulo Marques Pierry, Carlos Morais Piroupo, Alcides Guerra Santa Cruz, Mauro Quiñones Aguilar, Chuck Shaker Farah, João Carlos Setubal, Aline Maria da Silva

## Abstract

Cyanide is widely used in industry as a potent lixiviant due to its capacity to tightly bind metals. This property imparts cyanide enormous toxicity to all known organisms. Thus, industries that utilize this compound must reduce its concentration in recycled or waste waters. Physical, chemical, and biological treatments have been used for cyanide remediation; however, none of them meet all the desired characteristics: efficiency, low cost and low environmental impact. A better understanding of metabolic pathways and biochemistry of enzymes involved in cyanide degradation is a necessary step to improve cyanide bioremediation efficacy to satisfy the industry requirements. Here, we used several approaches to explore this topic. We have isolated three cyanide-degrading *Bacillus* strains from water in contact with mine tailings from Lima, Peru, and classified them as *Bacillus safensis* PER-URP-08, *Bacillus licheniformis* PER-URP-12, and *Bacillus subtilis* PER-URP-17 based on 16S rRNA gene sequencing and core genome analyses. Additionally, core genome analyses of 132 publicly available genomes of *Bacillus pumilus* group including *B. safensis* and *B. altitudinis* allowed us to reclassify some strains and identify two strains that did not match with any known species of the *Bacillus pumilus* group. We searched for possible routes of cyanide-degradation in the genomes of these three strains and identified putative *B. licheniformis* PER-URP-12 and *B. subtilis* PER-URP-17 rhodaneses and *B. safensis* PER-URP-08 cyanide dihydratase (CynD) sequences possibly involved cyanide degradation. We identified characteristic C-terminal residues that differentiate CynD from *B. pumilus* and *B. safensis*, and showed that, differently from CynD from *B. pumilus* C1, recombinant CynD from the *Bacillus safensis* PER-URP-08 strain remains active up to pH 9 and presents a distinct oligomerization pattern at pH 8 and 9. Moreover, transcripts of *B. safensis* PER-URP-08 CynD (CynD_PER-URP-08_) are strongly induced in the presence of cyanide. Our results warrant further investigation of *B. safensis* PER-URP-08 and CynD_PER-URP-08_ as potential tools for cyanide-bioremediation.
