## Supplemental_tables for "Isolation of a *Bacillus safensis* from mine tailings in Peru, genomic characterization and characterization of its cyanide-degrading enzyme CynD"

### Sheet: S1
Strain	IMG code
B. licheniformis 5NAP23	2654587692
B. licheniformis VTM3R78	2623620452
B. licheniformis B4091	2728369131
B. licheniformis GB2	2654587725
B. licheniformis 19TX	2770939458
B. pumilus JRS3	2667527735
B. pumilus SAFR-032	640753007
B. pumilus TUAT1	2684623054
B. pumilus SH-B11	2687453109
B. pumilus RI06-95	2639762961
B. subtilis HM-66	2671180306
B. subtilis PCI 246	2597490117
B. subtilis B4067	2667527922
B. subtilis ATCC19217	2630968642
B. subtilis J22	2505679041

### Sheet: S2
Strain	Cyanide removal (%)
1	19.45
2	4.11
3	10.41
4	35.82
5	37.9
6	42.15
7	1.27
8	69.92
9	44.96
10	2.47
11	17.45
12	66.11
13	10.42
14	40.82
15	14.9
16	21.45
17	63.31
18	0.41
19	29.82
20	32.41

### Sheet: S3
Accession ID	Description	Identity	E-value	Reference	Strain
MZ723096.1	Bacillus safensis strain LgS5 16S ribosomal RNA gene, partial sequence	1	2e-166	Unpublished	8
MZ722995.1	Bacillus pumilus strain YG35 16S ribosomal RNA gene, partial sequence	1	2e-166	Unpublished
MZ720806.1	Bacillus australimaris strain EPB15 16S ribosomal RNA gene, partial sequence	1	2e-166	Unpublished
MZ720801.1	Bacillus safensis strain EPB9 16S ribosomal RNA gene, partial sequence	1	2e-166	Unpublished
MZ707643.1	Bacillus pumilus strain XY36 16S ribosomal RNA gene, partial sequence	1	2e-166	Unpublished
MT642946.1	Bacillus licheniformis strain IND706 16S ribosomal RNA gene, partial sequence	1	0	Unpublished	12
MT642944.1	Bacillus licheniformis strain AD242 16S ribosomal RNA gene, partial sequence	1	0	Unpublished
MT495615.1	Bacillus licheniformis strain HO-A7 16S ribosomal RNA gene, partial sequence	1	0	Unpublished
MT487704.1	Bacillus licheniformis strain MPF77 16S ribosomal RNA gene, partial sequence	1	0	Unpublished
MT487699.1	Bacillus licheniformis strain MPF71 16S ribosomal RNA gene, partial sequence	1	0	Unpublished
LR595019.1	uncultured bacterium partial 16S rRNA gene	0.9972	0	Unpublished	17
LR595005.1	uncultured bacterium partial 16S rRNA gene	0.9972	0	Unpublished
LR594929.1	uncultured bacterium partial 16S rRNA gene	0.9972	0	Unpublished
MN231725.1	Bacillus sp. (in: Bacteria) strain PL12_OD 16S ribosomal RNA gene, partial sequence	0.9944	0	Unpublished
MK493753.1	Bacillus subtilis strain BM2349 16S ribosomal RNA gene, partial sequence	0.9944	0	Unpublished

### Sheet: S4
Strain	B. safensis PER-URP-08	B. licheniformis PER-URP-12	B. subtilis PER-URP-17
Assembly
Coverage	694x	555x	573x
Number of contigs	17	5	2
Contig N50	3013666	3385269	4075214
Contig L50	1	1	1
Total base pairs	3718369	4282823	4075214
Annotation
Total coding base pairs	3305799	3775188	3619459
G+C Percentage	41.61	45.88	43.8
Total Number of Genes	3872	4558	4183
Total Number of Protein-coding Genes	3758	4417	4032
RNA genes	114	141	151
rRNA genes	9	14	11
5s rRNA	7	8	10
16s rRNA	2	4	1
23s rRNA	0	2	0
tRNA genes	75	78	83
Other RNA genes	30	49	57
Proteins with predicted function	3197	3642	3498
Proteins without predicted function	651	775	534
Enzymes-coding genes	1054	1176	1144
Cromosomals cassettes	287	341	292
Genes of transmembrane proteins	1062	1212	1171

### Sheet: S5
Specie	GB_Specie	Strain	CynD_presence	Location	Assembly_ID
B. altitudinis	B. altitudinis	11-1-1	no	Belarus	GCA_013283915.1
	B. altitudinis	179-I 9D2 HS	no	USA	GCA_019037255.1
	B. altitudinis	1817	no	China	GCA_017161205.1
	B. altitudinis	19RS3	no	Argentina	GCA_013391605.1
	B. altitudinis	63-2-2	no	Belarus	GCA_016807685.1
	B. altitudinis	6ww6	no	China	GCA_017948365.1
	B. altitudinis	B-388	no	USA	GCA_000789425.2
	B. altitudinis	B4133	no	Netherlands	GCA_000828455.1
	B. altitudinis	BA06	no	China	GCA_000299555.2
	B. altitudinis	Ba1449	no	China	GCA_015689015.1
	B. altitudinis	BIM B-263	no	Belarus	GCA_015160895.1
	B. pumilus	C4	no	Egypt	GCA_001687085.1
	B. altitudinis	CH156_5T	no	Mexico	GCA_008180475.1
	B. altitudinis	CHB19	no	Malaysia	GCA_004563755.2
	B. altitudinis	Cr2-1	no	China	GCA_007923025.1
	B. altitudinis	DE0090	no	USA	GCA_007682105.1
	B. altitudinis	DE0251	no	USA	GCA_008764185.1
	B. altitudinis	DE0265	no	USA	GCA_007681425.1
	B. altitudinis	DE0268	no	USA	GCA_007681435.1
	B. altitudinis	DE0284	no	USA	GCA_007681345.1
	B. altitudinis	DE0290	no	USA	GCA_007681315.1
	B. altitudinis	DE0291	no	USA	GCA_007681245.1
	B. altitudinis	DE0366	no	USA	GCA_007676515.1
	B. altitudinis	DE0386	no	USA	GCA_007676435.1
	B. altitudinis	DE0597	no	USA	GCA_007671735.1
	B. altitudinis	G25-132-1	no	China	GCA_015846075.1
	B. altitudinis	GLB197	no	China	GCA_001908475.1
	B. altitudinis	GQYP101	no	China	GCA_005849435.1
	B. altitudinis	GR-8	no	China	GCA_001191605.1
	B. altitudinis	HQ-51-Ba	no	not_collected	GCA_006007905.1
	B. altitudinis	ku-bf1	no	India	GCA_001543165.1
	B. altitudinis	LZP 02	no	China	GCA_019164215.1
	B. pumilus	MTCC B6033	no	India	GCA_000590455.1
	B. altitudinis	NIO-1130	no	India	GCA_001457015.1
	B. altitudinis	NIO-1130	no	not_collected	GCA_900094985.1
	B. altitudinis	NJ-M2	no	China	GCA_001431145.1
	B. altitudinis	NJ-V	no	China	GCA_001700735.1
	B. altitudinis	NJ-V2	no	China	GCA_001431785.1
	B. altitudinis	P-10	no	Indonesia	GCA_002741745.1
	B. altitudinis	RU27A	no	not_collected	GCA_900188195.1
	B. altitudinis	RU9509.4	no	not_collected	GCA_900119345.1
	B. altitudinis	S-1	no	not_collected	GCA_000225935.1
	B. altitudinis	SCU11	no	China	GCA_013307105.1
	B. altitudinis	SCU11	no	China	GCA_019355135.1
	B. altitudinis	SGAir0031	no	Singapore	GCA_002443015.2
	B. pumilus	SH-B11	no	Netherlands	GCA_001578165.1
	B. altitudinis	T5S-T4	no	Argentina	GCA_013391615.1
	B. pumilus	TUAT1	no	Japan	GCA_001548215.1
	B. altitudinis	W3	no	China	GCA_000972685.1
	B. altitudinis	ws31	no	China	GCA_016767855.1
	B. altitudinis	ZAP62	no	Mexico	GCA_011067205.1
B. pumilus	B. pumilus	104	no	USA	GCA_003034105.1
	B. pumilus	DE0104	no	USA	GCA_007679395.1
	B. pumilus	DE0170	no	USA	GCA_007678395.1
	B. pumilus	DE0286	no	USA	GCA_007676815.1
	B. pumilus	DE0599	no	USA	GCA_007665445.1
	B. pumilus	DE0607	no	USA	GCA_007665325.1
	B. pumilus	Ha06YP001	no	USA	GCA_003020795.1
	B. pumilus	ONU 554	no	Ukraine	GCA_014489355.1
	B. pumilus	PDSLzg-1	no	China	GCA_001704975.1
	B. pumilus	RI06-95	no	USA	GCA_001183525.1
	B. pumilus	s8-t8-L9	no	Atlantic Ocean	GCA_018128785.1
	B. pumilus	ZB201701	no	China	GCA_004006455.1
	B. pumilus	150a	yes	Mexico	GCA_003571425.1
	B. pumilus	179-D 9B5 HS	yes	USA	GCA_019037765.1
	B. pumilus	179-K 3C2 HS	yes	USA	GCA_019036865.1
	B. pumilus	B4127	yes	Netherlands	GCA_000828345.1
	B. pumilus	DE0012	yes	USA	GCA_007680695.1
	B. pumilus	DE0035	yes	USA	GCA_007680335.1
	B. pumilus	DE0037	yes	USA	GCA_007680315.1
	B. pumilus	DE0045	yes	USA	GCA_007680195.1
	B. pumilus	DE0072	yes	USA	GCA_007679805.1
	B. pumilus	DE0075	yes	USA	GCA_007679755.1
	B. pumilus	DE0078	yes	USA	GCA_007679665.1
	B. pumilus	DE0079	yes	USA	GCA_007679675.1
	B. pumilus	DE0094	yes	USA	GCA_007679515.1
	B. pumilus	DE0101	yes	USA	GCA_007679485.1
	B. pumilus	DE0107	yes	USA	GCA_007679415.1
	B. pumilus	DE0119	yes	USA	GCA_007679215.1
	B. pumilus	DE0146	yes	USA	GCA_007678815.1
	B. pumilus	DE0154	yes	USA	GCA_007678705.1
	B. pumilus	DE0186	yes	USA	GCA_007678135.1
	B. pumilus	DE0192	yes	USA	GCA_007678035.1
	B. pumilus	DE0262	yes	USA	GCA_007677155.1
	B. pumilus	DE0264	yes	USA	GCA_007677125.1
	B. pumilus	DE0278	yes	USA	GCA_007676935.1
	B. pumilus	DE0283	yes	USA	GCA_007676865.1
	B. pumilus	DE0305	yes	USA	GCA_007674165.1
	B. pumilus	DE0317	yes	USA	GCA_007674015.1
	B. pumilus	DE0333	yes	USA	GCA_007673765.1
	B. pumilus	DE0342	yes	USA	GCA_007673705.1
	B. pumilus	DE0461	yes	USA	GCA_007667685.1
	B. pumilus	DE0470	yes	USA	GCA_007667505.1
	B. pumilus	DE0471	yes	USA	GCA_007667475.1
	B. pumilus	DE0548	yes	USA	GCA_007666215.1
	B. pumilus	DE0560	yes	USA	GCA_007666085.1
	B. pumilus	EZ-C07	yes	Russia	GCA_003301255.1
	B. pumilus	LDZX38	yes	China	GCA_002998475.1
	B. pumilus	LLTC96	yes	China	GCA_002998365.1
	B. pumilus	LNTW65	yes	China	GCA_002998415.1
	B. pumilus	LNXM70	yes	China	GCA_002998395.1
	B. pumilus	NCTC10337	yes	not_collected	GCA_900186955.1
	B. pumilus	NMSW10	yes	China	GCA_002998335.1
	B. pumilus	SAFR-032	yes	not_collected	GCA_000017885.4
	B. pumilus	SF-4	yes	Pakistan	GCA_009937765.1
	B. pumilus	SH-B9	yes	Netherlands	GCA_001578205.1
	B. pumilus	UAMX	yes	Mexico	GCA_013423765.1
B. safensis	B. safensis	B4107	no	Netherlands	GCA_000828395.1
	B. safensis	NRS576	no	not_collected	GCA_900573445.1
	B. safensis	Tel34	no	Greece	GCA_016767355.1
	B. safensis	U14-5	no	Antarctica	GCA_001938665.1
	B. safensis	3300	yes	USA	GCA_007829795.1
	B. safensis	47a_TX	yes	USA	GCA_003610615.1
	B. safensis	B4129	yes	Netherlands	GCA_000828375.1
	B. safensis	B4134	yes	Netherlands	GCA_000828425.1
	B. safensis	BRM1	yes	Brazil	GCA_002077215.1
	B. safensis	DE0105	yes	USA	GCA_008764375.1
	B. safensis	DE0299	yes	USA	GCA_007674245.1
	B. safensis	F6	yes	Belarus	GCA_016803835.1
	B. safensis	FO-36b	yes	USA	GCA_003097715.1
	B. safensis	GBSW22	yes	China	GCA_002998315.1
	B. safensis	I67	yes	Brazil	GCA_012972765.1
	B. safensis	ISL-93	yes	Chile	GCA_018614995.1
	B. safensis	JG-B5T	yes	Germany	GCA_003284765.1
	B. safensis	KCTC 12796BP	yes	South Korea	GCA_001895885.1
	B. pumilus	PER-URP-08	yes	Peru	GCA_016629615.1
	B. safensis	PgKB20	yes	South Korea	GCA_008244765.1
	B. safensis	sami	yes	Pakistan	GCA_003660145.1
	B. safensis	U17-1	yes	Antarctica	GCA_001938705.1
	B. safensis	U41	yes	Antarctica	GCA_001938685.1
B. sp	B. pumilus	145	no	Mexico	GCA_003431975.1
	B. pumilus	CH144a_4T	no	Mexico	GCA_008180455.1

### Sheet: S6
NCBI Locus Tag	Function ID	Strain
EGI09_06665	pfam00581	Bacillus subtilis PER-URP-17
EGI09_09165	pfam00581	Bacillus subtilis PER-URP-17
EGI09_17495	pfam12368	Bacillus subtilis PER-URP-17
EGI09_17495	pfam00581	Bacillus subtilis PER-URP-17
EGI08_04135	pfam12368	Bacillus licheniformis PER-URP-12
EGI08_04135	pfam00581	Bacillus licheniformis PER-URP-12
EGI08_15285	pfam00581	Bacillus licheniformis PER-URP-12
EGI08_16030	pfam00581	Bacillus licheniformis PER-URP-12
EGI08_16065	pfam00581	Bacillus licheniformis PER-URP-12
EGI08_16070	pfam00581	Bacillus licheniformis PER-URP-12
EGI08_17900	pfam00581	Bacillus licheniformis PER-URP-12
EGI08_19145	pfam00581	Bacillus licheniformis PER-URP-12
EGI07_08430	pfam00581	Bacillus safensis PER-URP-08
EGI07_10975	pfam00581	Bacillus safensis PER-URP-09
EGI07_18045	pfam12368	Bacillus safensis PER-URP-10
EGI07_18045	pfam00581	Bacillus safensis PER-URP-11
EGI07_18105	pfam00581	Bacillus safensis PER-URP-12
EGI07_18110	pfam00581	Bacillus safensis PER-URP-13
EGI07_18115	pfam00581	Bacillus safensis PER-URP-14

### Sheet: S7
IPG	Strain	Specie
WP_003215705.1	LLTC96	B. pumilus
	NCTC10337
WP_012010494.1	SAFR-032
WP_180310545.1	UAMX
WP_181462014.1	B4127
	LNTW65
WP_186299671.1	150a
	179-D 9B5 HS
	DE0012
	DE0037
	DE0045
	DE0075
	DE0078
	DE0094
	DE0101
	DE0146
	DE0186
	DE0262
	DE0264
	DE0283
	DE0305
	DE0317
	DE0333
	DE0342
	DE0470
	DE0471
	DE0548
	DE0560
	SF-4
WP_186306833.1	DE0461
	SH-B9
WP_186314400.1	DE0035
	DE0079
	DE0107
	DE0154
	DE0192
	DE0278
WP_186325024.1	DE0072
	DE0119
WP_189282688.1	EZ-C07
	LDZX38
	NMSW10
WP_189318718.1	LNXM70
WP_211064195.1	179-K 3C2 HS
PER-URP-08	PER-URP-08	B. safensis
WP_029706059.1	DE0105
	KCTC 12796BP
WP_169510666.1	I67
WP_170825868.1	B4134
	BRM1
	FO-36b
WP_180272414.1	B4129
	GBSW22
WP_181566846.1	JG-B5T
WP_183002030.1	47a_TX
WP_186318645.1	DE0299
	F6
WP_186437300.1	3300
WP_187470524.1	PgKB20
WP_196770530.1	U17-1
	U41
WP_197172681.1	sami
WP_214755530.1	ISL-93
